# MIA-Jet: Multi-scale Identification Algorithm of Chromatin Jets

**DOI:** 10.1101/2025.08.27.672730

**Authors:** Sion Kim, Minji Kim

## Abstract

The mammalian genome is organized into large-scale chromosome territories, compartments, domains, and at the smallest scale, chromatin loops and stripes. The newest element is a chromatin jet, a diffused line perpendicular to the main diagonal in the Hi-C contact map, which was reported in quiescent mammalian lymphocytes supporting a two-sided symmetric cohesin loop extrusion model. A similar structure is observed in Repli-HiC and related data, where relatively thin and straight chromatin fountains indicate coupling of DNA replication forks. However, the precise biological implications of these jet-like structures are unknown due to the limitations in computational methods. We developed MIA-Jet, a multi-scale ridge detection algorithm that can accurately detect jets of variable lengths, widths, and angles. When tested on Hi-C, Repli-HiC, ChIA-PET, ChIA-Drop, and Micro-C data in mouse, human, roundworm, and zebrafish cells, MIA-Jet outperformed existing methods. In human cells, jets were enriched in cohesin loading sites and early replication initiation zones. Applying MIA-Jet to Hi-C data generated from protein-degraded cells revealed that jets are dependent on cohesin and that depleting CTCF results in longer and less angled jets than wild-type. We envision MIA-Jet to be broadly applicable to any 3D genome mapping data, thereby providing new insights into the functional roles of chromatin jets.
