## Supplemental Table S1 for "MIA-Jet: Multi-scale Identification Algorithm of Chromatin Jets"

### Sheet: 3C data
Cell line	Treatment	Hours	Experiment	Factor	Source	Accession No.	Replicate	Number of reads	Number of intra-chromosomal pairwise contacts	Filename	Genome	Used in study
HCT116	RAD21 auxin	0	Hi-C	None	Rao et al. 2017	4DNFIP71EWXC	Pooled	3.47b	1.78b	HCT116_RAD21-auxin-0hr_hic_Rao-2017_4DNFIP71EWXC_hg38.hic	hg38	Yes
HCT116	RAD21 auxin	6	Hi-C	None	Rao et al. 2017	4DNFILIM6FDL	Pooled	3.36b	1.56b	HCT116_RAD21-auxin-6hr_hic_Rao-2017_4DNFILIM6FDL_hg38.hic	hg38	Yes
HCT116	RAD21 auxin	0	Intact Hi-C	None	ENCODE Project Consortium, 2023	ENCFF528XGK	Pooled	2.29b	974m	HCT116_RAD21-auxin-0hr_intacthic_Guckelberger-2024_ENCFF528XGK_hg38.hic	hg38	Yes
HCT116	RAD21 auxin	6	Intact Hi-C	None	ENCODE Project Consortium, 2023	ENCFF317OIA	Pooled	5.15b	1.35b	HCT116_RAD21-auxin-6hr_intacthic_Guckelberger-2024_ENCFF317OIA_hg38.hic	hg38	Yes
GM12878	None	NA	Hi-C	None	Rao et al. 2014	4DNFI1UEG1HD	Pooled	5.41b	2.85b	GM12878_insitu-hic_4DNFI1UEG1HD.hic	hg38	Yes
GM12878	None	NA	Micro-C	None	Wu et al., 2025	GSE225201	Pooled	4.4b	3.96b	GM12878_microc_Wu-2025_GSE225201_hg38.hic	hg38	Yes
GM12878	None	NA	Intact Hi-C	None	ENCODE Project Consortium, 2023	ENCFF318GOM	Pooled	3.61b	1.34b	GM12878_intacthic_ENCFF318GOM.hic	hg38	Yes
GM12878	None	NA	ChIA-PET	RAD21	Kim et al. 2024	4DNFIV9RG6YP	Rep1-1	292m	163m	GM12878_RAD21_chiapet_Kim-2024_4DNFIV9RG6YP_hg38.hic	hg38	Yes
GM12878	None	NA	ChIA-PET	RNAPII	Kim et al. 2024	4DNFICWBQKM9	Pooled	833m	52.9m	GM12878_RNAPII_chiapet_Kim-2024_4DNFICWBQKM9_hg38.hic	hg38	Yes
GM12878	None	NA	ChIA-Drop	RNAPII	Kim et al. 2024	4DNFI3ZH8UYR	Pooled	1b	11.1m	GM12878_RNAPII_chiadrop_Kim-2024_4DNFI3ZH8UYR_hg38.hic	hg38	Yes
K562	None	NA	Hi-C	None	Rao et al. 2014	ENCFF616PUW	Pooled	3b	1.67b	K562_hic_Rao-2014_ENCFF616PUW_hg38.hic	hg38	Yes
K562	None	NA	Intact Hi-C	None	ENCODE Project Consortium, 2023	ENCFF621AIY	Pooled	2.8b	758m	K562_intacthic_ENCODE-2023_ENCFF621AIY_hg38.hic	hg38	Yes
K562	None	NA	Repli Hi-C	None	Liu et al. 2024	SRX22324680	Rep1-1	245m	32.3m	Repli-HiC_K562_WT_totalS.hic	hg19	Yes
Splenic B cells isolated from 6-8 weeks old C57BL6/J mouse spleen by negative selection	None	NA	Hi-C	None	Kieffer-Kwon et al. 2017	GSE82144	Pooled	1.5b	981m	splenic-B-cell_WT_insitu-hic_GSE82144_mm9.hic	mm9	Yes
DP Thymocytes	None	NA	Hi-C	None	Guo et al. 2022	GSE199059	Pooled	1.95b	917m	GSE199059_CD69negDPWTR1R2R3R4_merged.hic	mm9	Yes
DP Thymocytes	None	NA	Hi-C	None	Guo et al. 2022	GSE199059	Pooled	1.95b	882m	DP-thymocytes_WT_hic_Guo-2022_GSE199059_mm10-remapped.hic	mm10	Yes
mESC	CTCF auxin	3	Micro-C	None	Hsieh et al. 2022	GSE178982	Pooled	3.56b	1.89b	mESC_CTCF-auxin-3hr_microc_Hsieh-2022_GSE178982_mm10.mcool	mm10	Yes
mESC	RAD21 auxin	3	Micro-C	None	Hsieh et al. 2022	GSE178982	Pooled	3.59b	1.82b	mESC_RAD21-auxin-3hr_microc_Hsieh-2022_GSE178982_mm10.mcool	mm10	Yes
mESC	WAPL auxin	3	Micro-C	None	Hsieh et al. 2022	GSE178982	Pooled	2.08b	1.19b	mESC_WAPL-auxin-3hr_microc_Hsieh-2022_GSE178982_mm10.mcool	mm10	Yes
mESC	YY1 auxin	3	Micro-C	None	Hsieh et al. 2022	GSE178982	Pooled	1.48b	797m	mESC_YY1-auxin-3hr_microc_Hsieh-2022_GSE178982_mm10.mcool	mm10	Yes
mESC	None	NA	Micro-C	None	Hsieh et al. 2020	GSE130275	Pooled	6.69b	2.39b	GSE130275_mESC_WT_combined_2.6B.hic	mm10	Yes
mESC	WAPL auxin	0	Hi-C	None	Liu et al., 2021	GSM3992961, GSM5512837	Rep1-1	105m	90m	GSM5512837_HiC.01_WAPL_0h.hic	mm10	Yes
mESC	WAPL auxin	6	Hi-C	None	Liu et al., 2021	GSM3992961, GSM5512837	Rep1-1	103m	90m	GSM5512838_HiC.02_WAPL_6h.hic	mm10	Yes
mESC	CTCF-WAPL auxin	0	Hi-C	None	Liu et al., 2025	GSM3992961, GSM5512837	Rep1-1	123m	102m	GSM5512841_HiC.05_CTCFWAPL_0h.hic	mm10	Yes
mESC	CTCF-WAPL auxin	6	Hi-C	None	Liu et al., 2025	GSM3992961, GSM5512837	Rep1-1	107m	86m	GSM5512842_HiC.06_CTCFWAPL_6h.hic	mm10	Yes
C. elegans	WAPL-1 auxin	1	Hi-C	None	Kim et al. 2025	GSE237663	Pooled	657m	433m	c-elegans-JK06-L3_WAPL-auxin-1hr_hic_Kim-2023_GSE237663_ce10.hic	ce10	Yes
C. elegans	SMC-3 auxin	1	Hi-C	None	Kim et al. 2025	GSE237663	Pooled	444m	283m	c-elegans-JK05-L3_SMC3-auxin-1hr_hic_Kim-2023_GSE237663_ce10.hic	ce10	Yes
C. elegans	Control	1	Hi-C	None	Morao et al. 2022	GSE188849	Pooled	1.00b	387m	c-elegans-CA1200-L2-L3-JK07-JK08_control-auxin-1hr_hic_Kim-2023_GSE188849_ce10.hic	ce10	Yes
Zebrafish embryo (sperm)	None	NA	Hi-C	None	Wike et al. 2021	4DNFI4P145EM	Pooled	360m	62.2m	zebrafish-embryo_sperm_hic_Wike-2021_4DNFI4P145EM_z11.hic	z11	Yes

### Sheet: Analysis Data
	Experiment	Cell line	Treatment	Hours	Accession No.
	NIPBL ChIP-seq	DP Thymocytes	None	NA	GSM1184315
	H3K27ac ChIP-seq	GM12878	None	NA	ENCFF340JIF
	H3K4me1 ChIP-seq	GM12878	None	NA	ENCFF831ZH
	ATAC-seq	GM12878	None	NA	ENCFF576DMC
	Early Repliseq (genome browser)	GM12878	None	NA	4DNFIIMJQ8NT
	Late Replication Signal	GM12878	None	NA	4DNFIS7J9B9X
	Insulation Scores	GM12878	None	NA	4DNFIBMOGOZC
	Compartment Scores	GM12878	None	NA	4DNFILYQ1PAY
	NIPBL ChIP-seq	GM12878	None	NA	GSE158897
	ChromHMM	GM12878	None	NA	GSM936082
	CTCF motif	GM12878	None	NA	GSE72816
	Replication initiation zones (peaks)	GM12878	None	NA	GSM923451
	Replication termination zones (valleys)	GM12878	None	NA	GSM923451
	CTCF ChIP-seq	GM12878	None	NA	GSE158897
	16 Stage Repli-seq	HCT116 RAD21-mAC	None	0 hr	4DNES29NKRX7
	Repliseq IZ	HCT116 RAD21-mAC	None	0hr	4DNFIYO3H24N
	Repliseq IZ	HCT116 RAD21-mAC	None	6hr	4DNFIGOMS9G7
	Early Repli-seq	HCT116 RAD21-mAC	None	0hr	4DNFIM9S18WO
	Late Repli-seq	HCT116 RAD21-mAC	None	0hr	4DNFIC4VUF86
	ChromHMM	HCT116 RAD21-mAC	None	NA	ENCFF513PJK
	CTCF ChIA-PET	HCT116 RAD21-mAC	Auxin	0 hr	GSE158897
	CTCF ChIA-PET	HCT116 RAD21-mAC	Auxin	6 hr	GSE158897
	RNAPII ChIA-PET	HCT116 RAD21-mAC	Auxin	0 hr	GSE158897
	RNAPII ChIA-PET	HCT116 RAD21-mAC	Auxin	6 hr	GSE158897
	RAD21 ChIA-PET	HCT116 RAD21-mAC	Auxin	0 hr	GSE158897
	RAD21 ChIA-PET	HCT116 RAD21-mAC	Auxin	6 hr	GSE158897
	NIPBL ChIP-seq	HCT116 RAD21-mAC	Auxin	0 hr	GSM2809637
	Insulation Scores	HCT116 RAD21-mAC	Auxin	0 hr	4DNFIGKFF445
	Insulation Scores	HCT116 RAD21-mAC	Auxin	6 hr	4DNFIHLQB84S
	Repli-seq	HCT116 RAD21-mAC	Auxin	0 hr	4DNFIYO3H24N
	NIPBL CUT&Tag	K562	None	NA	GSM7109956
	Type I, II Jet	K562	None	NA	Liu et al. 2024 Data S2

### Sheet: MIA-Jet Parameters
Type	Parameter	Default (exp_type='hic')	Default (exp_type='replihic')
Required	hic_file
Required	--chrom
Required	--save_dir_root
Required	--resolution	25000	25000
Required	--window_size	6000000	6000000
Split	--angle_trim	3	0.5
Split	--scale_dec_trim	3	None
Split	--scale_trim	0.25	disabled
Split	--comp_trim	3	disabled
Filter	--length	5	5
Filter	--angle_turbulence	0.325	off
Filter	--ridge_strength_turbulence	1	1
Filter	--blobness	2	2
Filter	--consistency	0.6	None
Filter	--sum_consistency	off	None
Filter	--sum_consistency_im	FALSE	TRUE
Filter	--angle_satisfied	0.3	0.3
Extended	--compartment	TRUE	FALSE
Extended	--q_val	0.1	0.2
Extended	--q_val_white	0.95	Disabled
Extended	--jet_widths	None	None
Extended	--scale_range	None	None
Extended	--angle_range	60 120	80 100
Extended	--data_type	oe	observed
Extended	--normalization	KR	VC_SQRT
Extended	--root_within	12	0.5
Extended	--root_within_comp	set to root_within	Disabled
Extended	--folder_name	None	None
Extended	--num_cores	1	1
Extended	--verbose	off	off
Extended	--diagnostic_plots	off	off
Fixed	--scale_dec_thresh_trim	10	None
Fixed	--scale_trim_thresh	3	None
Fixed	--scale_trim_window	5	None
Fixed	--ang_frac	TRUE	FALSE
Fixed	--adj_nondec	TRUE	FALSE
Fixed	--thresholds	None	None
Fixed	--gamma	0.75	0.75
Fixed	--rotation_padding	nearest	nearest
Fixed	--convolution_padding	nearest	nearest
Fixed	--rem_k_strata	1	1
Fixed	--resolve_conflict	combined	combined

### Sheet: Analysis Parameters
samples:
Repli-HiC_K562_WT_totalS_25kb:
file: "/nfs/turbo/umms-minjilab/downloaded_data/Repli-HiC_K562_WT_totalS.hic"
genome: "hg19"
norm: "VC_SQRT"
res: "25000"
exp: "replihic"
win: "6000000"
chroms: "all"
q_val: "0.5"
K562_hic_Rao-2014_ENCFF616PUW_hg38_25kb:
file: "/nfs/turbo/umms-minjilab/downloaded_data/K562_hic_Rao-2014_ENCFF616PUW_hg38.hic"
genome: "hg38"
norm: "VC_SQRT"
res: "25000"
exp: "hic"
win: "6000000"
chroms: "all"
root_within: "6"
q_val: "0.5"
consistency: "0.5"
length: "8"
K562_intacthic_ENCODE-2023_ENCFF621AIY_hg38_25kb:
file: "/nfs/turbo/umms-minjilab/downloaded_data/K562_intacthic_ENCODE-2023_ENCFF621AIY_hg38.hic"
genome: "hg38"
norm: "VC_SQRT"
res: "25000"
exp: "hic"
win: "6000000"
chroms: "all"
root_within: "6"
q_val: "0.5"
consistency: "0.5"
length: "8"
DP-thymocytes_WT_hic_Guo-2022_GSE199059_mm10-remapped_25kb:
file: "/nfs/turbo/umms-minjilab/downloaded_data/DP-thymocytes_WT_hic_Guo-2022_GSE199059_mm10-remapped.hic"
genome: "mm10"
norm: "KR"
res: "25000"
exp: "hic"
win: "6000000"
chroms: "all"
root_within: "8"
q_val: "0.05"
q_val_white: "0.05"
ridge_strength_turbulence: "0.6"
GSE199059_CD69negDPWTR1R2R3R4_merged_25kb:
file: "/nfs/turbo/umms-minjilab/downloaded_data/GSE199059_CD69negDPWTR1R2R3R4_merged.hic"
genome: "mm9"
norm: "KR"
res: "25000"
exp: "hic"
win: "6000000"
root_within: "8"
chroms: "all"
length: "8"
q_val: "0.05"
q_val_white: "0.05"
ridge_strength_turbulence: "0.6"
splenic-B-cell_WT_insitu-hic_Kieffer-Kwon-2018_GSE82144_mm9_25kb:
file: "/nfs/turbo/umms-minjilab/downloaded_data/splenic-B-cell_WT_insitu-hic_Kieffer-Kwon-2018_GSE82144_mm9.hic"
genome: "mm9"
norm: "KR"
res: "25000"
exp: "hic"
win: "6000000"
chroms: "all"
root_within: "8"
chroms: "all"
length: "8"
q_val: "0.05"
q_val_white: "0.05"
ridge_strength_turbulence: "0.6"
Repli-HiC_K562_WT_totalS_50kb:
file: "/nfs/turbo/umms-minjilab/downloaded_data/Repli-HiC_K562_WT_totalS.hic"
genome: "hg19"
norm: "VC_SQRT"
res: "50000"
exp: "replihic"
win: "6000000"
chroms: "all"
q_val: "0.5"
DP-thymocytes_WT_hic_Guo-2022_GSE199059_mm10-remapped_50kb:
file: "/nfs/turbo/umms-minjilab/downloaded_data/DP-thymocytes_WT_hic_Guo-2022_GSE199059_mm10-remapped.hic"
genome: "mm10"
norm: "KR"
res: "50000"
exp: "hic"
win: "6000000"
chroms: "all"
root_within: "8"
q_val: "0.15"
q_val_white: "0.15"
ridge_strength_turbulence: "0.6"
GSE199059_CD69negDPWTR1R2R3R4_merged_50kb:
file: "/nfs/turbo/umms-minjilab/downloaded_data/GSE199059_CD69negDPWTR1R2R3R4_merged.hic"
genome: "mm9"
norm: "KR"
res: "50000"
exp: "hic"
win: "6000000"
chroms: "all"
root_within: "8"
q_val: "0.15"
q_val_white: "0.15"
ridge_strength_turbulence: "0.6"
DP-thymocytes_WT_hic_Guo-2022_GSE199059_mm10-remapped_0.1:
file: "/nfs/turbo/umms-minjilab/sionkim/miajet_revision/downsampled_files/merged.multires_0.1_inter.hic"
genome: "mm10"
norm: "VC"
res: "50000"
exp: "hic"
win: "6000000"
chroms: "all"
root_within: "8"
chroms: "all"
q_val: "0.15"
q_val_white: "0.15"
ridge_strength_turbulence: "0.6"
DP-thymocytes_WT_hic_Guo-2022_GSE199059_mm10-remapped_0.25:
file: "/nfs/turbo/umms-minjilab/sionkim/miajet_revision/downsampled_files/merged.multires_0.25_inter.hic"
genome: "mm10"
norm: "VC"
res: "50000"
exp: "hic"
win: "6000000"
chroms: "all"
root_within: "8"
chroms: "all"
q_val: "0.15"
q_val_white: "0.15"
ridge_strength_turbulence: "0.6"
DP-thymocytes_WT_hic_Guo-2022_GSE199059_mm10-remapped_0.5:
file: "/nfs/turbo/umms-minjilab/sionkim/miajet_revision/downsampled_files/merged.multires_0.5_inter.hic"
genome: "mm10"
norm: "VC"
res: "50000"
exp: "hic"
win: "6000000"
chroms: "all"
root_within: "8"
chroms: "all"
q_val: "0.15"
q_val_white: "0.15"
ridge_strength_turbulence: "0.6"
DP-thymocytes_WT_hic_Guo-2022_GSE199059_mm10-remapped_0.75:
file: "/nfs/turbo/umms-minjilab/sionkim/miajet_revision/downsampled_files/merged.multires_0.75_inter.hic"
genome: "mm10"
norm: "VC"
res: "50000"
exp: "hic"
win: "6000000"
chroms: "all"
root_within: "8"
chroms: "all"
q_val: "0.15"
q_val_white: "0.15"
ridge_strength_turbulence: "0.6"
GM12878_microc_Wu-2025_GSE225201_hg38_25kb:
file: "/nfs/turbo/umms-minjilab/downloaded_data/GM12878_microc_Wu-2025_GSE225201_hg38.hic"
genome: "hg38"
norm: "KR"
res: "25000"
exp: "hic"
win: "6000000"
chroms: "all"
root_within: "6"
q_val: "0.5"
consistency: "0.5"
length: "8"
GM12878_insitu-hic_4DNFI1UEG1HD_25kb:
file: "/nfs/turbo/umms-minjilab/downloaded_data/GM12878_insitu-hic_4DNFI1UEG1HD.hic"
genome: "hg38"
norm: "VC_SQRT"
res: "25000"
exp: "hic"
win: "6000000"
chroms: "all"
root_within: "6"
q_val: "0.5"
consistency: "0.5"
length: "8"
GM12878_intacthic_ENCFF318GOM_25kb:
file: "/nfs/turbo/umms-minjilab/downloaded_data/GM12878_intacthic_ENCFF318GOM.hic"
genome: "hg38"
norm: "VC_SQRT"
res: "25000"
exp: "hic"
win: "6000000"
chroms: "all"
root_within: "6"
q_val: "0.5"
consistency: "0.5"
length: "8"
GM12878_RAD21_chiapet_Kim-2024_4DNFIV9RG6YP_hg38_25kb:
file: "/nfs/turbo/umms-minjilab/downloaded_data/GM12878_RAD21_chiapet_Kim-2024_4DNFIV9RG6YP_hg38.hic"
genome: "hg38"
norm: "NONE"
res: "25000"
exp: "hic"
win: "6000000"
chroms: "all"
root_within: "6"
q_val: "0.5"
consistency: "0.5"
length: "8"
sum_consistency_im: "True"
GM12878_RNAPII_chiapet_Kim-2024_4DNFICWBQKM9_hg38_25kb:
file: "/nfs/turbo/umms-minjilab/downloaded_data/GM12878_RNAPII_chiapet_Kim-2024_4DNFICWBQKM9_hg38.hic"
genome: "hg38"
norm: "NONE"
res: "25000"
exp: "hic"
win: "6000000"
chroms: "all"
root_within: "6"
q_val: "0.5"
consistency: "0.5"
length: "8"
sum_consistency_im: "True"
GM12878_RNAPII_chiadrop_Kim-2024_4DNFI3ZH8UYR_hg38_25kb:
file: "/nfs/turbo/umms-minjilab/downloaded_data/GM12878_RNAPII_chiadrop_Kim-2024_4DNFI3ZH8UYR_hg38.hic"
genome: "hg38"
norm: "NONE"
res: "25000"
exp: "hic"
win: "6000000"
chroms: "all"
root_within: "6"
q_val: "0.5"
consistency: "0.5"
length: "8"
sum_consistency_im: "True"
zebrafish-embryo_sperm_hic_Wike-2021_4DNFI4P145EM_z11:
file: "/nfs/turbo/umms-minjilab/downloaded_data/zebrafish-embryo_sperm_hic_Wike-2021_4DNFI4P145EM_z11.hic"
genome: "danRer11"
norm: "KR"
res: "50000"
exp: "hic"
win: "6000000"
chroms: "all"
compartment: "False"
angle_turbulence: "0.75"
adj_nondec: "False"
q_val: "0.5"
root_within: "6"
c-elegans-CA1200-L2-L3-JK07-JK08_control-auxin-1hr_hic_Kim-2023_GSE188849_ce10:
file: "/nfs/turbo/umms-minjilab/downloaded_data/c-elegans-CA1200-L2-L3-JK07-JK08_control-auxin-1hr_hic_Kim-2023_GSE188849_ce10.hic"
genome: "ce10"
norm: "KR"
res: "5000"
exp: "hic"
win: "800000"
chroms: "all"
compartment: "True"
q_val: "0.5"
root_within: "5"
root_within_comp: "10"
angle_turbulence: "0.5"
c-elegans-JK05-L3_SMC3-auxin-1hr_hic_Kim-2023_GSE237663_ce10:
file: "/nfs/turbo/umms-minjilab/downloaded_data/c-elegans-JK05-L3_SMC3-auxin-1hr_hic_Kim-2023_GSE237663_ce10.hic"
genome: "ce10"
norm: "KR"
res: "5000"
exp: "hic"
win: "800000"
chroms: "all"
compartment: "True"
q_val: "0.5"
root_within: "5"
root_within_comp: "10"
angle_turbulence: "0.5"
c-elegans-JK06-L3_WAPL-auxin-1hr_hic_Kim-2023_GSE237663_ce10:
file: "/nfs/turbo/umms-minjilab/downloaded_data/c-elegans-JK06-L3_WAPL-auxin-1hr_hic_Kim-2023_GSE237663_ce10.hic"
genome: "ce10"
norm: "KR"
res: "5000"
exp: "hic"
win: "800000"
chroms: "all"
compartment: "True"
q_val: "0.5"
root_within: "5"
root_within_comp: "10"
angle_turbulence: "0.5"
HCT116_RAD21-auxin-6hr_intacthic_Guckelberger-2024_ENCFF317OIA_hg38_10kb:
file: "/nfs/turbo/umms-minjilab/downloaded_data/HCT116_RAD21-auxin-6hr_intacthic_Guckelberger-2024_ENCFF317OIA_hg38.hic"
genome: "hg38"
norm: "VC_SQRT"
res: "10000"
exp: "hic"
win: "1200000"
chroms: "all"
compartment: "False"
root_within: "5"
length: "8"
q_val: "0.5"
HCT116_RAD21-auxin-0hr_intacthic_Guckelberger-2024_ENCFF528XGK_hg38_10kb:
file: "/nfs/turbo/umms-minjilab/downloaded_data/HCT116_RAD21-auxin-0hr_intacthic_Guckelberger-2024_ENCFF528XGK_hg38.hic"
genome: "hg38"
norm: "VC_SQRT"
res: "10000"
exp: "hic"
win: "1200000"
chroms: "all"
root_within: "5"
length: "8"
q_val: "0.5"
HCT116_RAD21-auxin-6hr_hic_Rao-2017_4DNFILIM6FDL_hg38_10kb:
file: "/nfs/turbo/umms-minjilab/downloaded_data/HCT116_RAD21-auxin-6hr_hic_Rao-2017_4DNFILIM6FDL_hg38.hic"
genome: "hg38"
norm: "VC_SQRT"
res: "10000"
exp: "hic"
win: "1200000"
chroms: "all"
compartment: "False"
root_within: "5"
length: "8"
q_val: "0.5"
HCT116_RAD21-auxin-0hr_hic_Rao-2017_4DNFIP71EWXC_hg38_10kb:
file: "/nfs/turbo/umms-minjilab/downloaded_data/HCT116_RAD21-auxin-0hr_hic_Rao-2017_4DNFIP71EWXC_hg38.hic"
genome: "hg38"
norm: "VC_SQRT"
res: "10000"
exp: "hic"
win: "1200000"
chroms: "all"
root_within: "5"
length: "8"
q_val: "0.5"
GSM5512841_HiC.05_CTCFWAPL_0h:
file: "/nfs/turbo/umms-minjilab/downloaded_data/miajet_data_temp/GSM5512841_HiC.05_CTCFWAPL_0h.hic"
genome: "mm10"
norm: "KR"
res: "25000"
exp: "hic"
win: "5000000"
chroms: "all"
root_within: "5"
q_val: "0.5"
q_val_white: "0.1"
consistency: "0.5"
angle_trim: "0.25"
GSM5512842_HiC.06_CTCFWAPL_6h:
file: "/nfs/turbo/umms-minjilab/downloaded_data/miajet_data_temp/GSM5512842_HiC.06_CTCFWAPL_6h.hic"
genome: "mm10"
norm: "KR"
res: "25000"
exp: "hic"
win: "5000000"
chroms: "all"
root_within: "5"
q_val: "0.5"
q_val_white: "0.1"
consistency: "0.5"
angle_trim: "0.25"
GSM5512837_HiC.01_WAPL_0h:
file: "/nfs/turbo/umms-minjilab/downloaded_data/miajet_data_temp/GSM5512837_HiC.01_WAPL_0h.hic"
genome: "mm10"
norm: "KR"
res: "25000"
exp: "hic"
win: "5000000"
chroms: "all"
root_within: "5"
q_val: "0.5"
q_val_white: "0.1"
consistency: "0.5"
angle_trim: "0.25"
GSM5512838_HiC.02_WAPL_6h:
file: "/nfs/turbo/umms-minjilab/downloaded_data/miajet_data_temp/GSM5512838_HiC.02_WAPL_6h.hic"
genome: "mm10"
norm: "KR"
res: "25000"
exp: "hic"
win: "5000000"
chroms: "all"
root_within: "5"
q_val: "0.5"
q_val_white: "0.1"
consistency: "0.5"
angle_trim: "0.25"
GSE130275_mESC_WT_combined_2.6B_2nkb:
file: "/nfs/turbo/umms-minjilab/downloaded_data/GSE130275_mESC_WT_combined_2.6B.hic"
genome: "mm10"
norm: "KR"
res: "25000"
exp: "hic"
win: "5000000"
chroms: "all"
root_within: "5"
q_val: "0.5"
q_val_white: "0.1"
consistency: "0.5"
4DNFID162B9J:
file: "/nfs/turbo/umms-minjilab/downloaded_data/miajet_data_temp/4DNFID162B9J.hic"
genome: "hg38"
norm: "KR"
res: "25000"
exp: "hic"
win: "5000000"
chroms: "all"
root_within: "5"
q_val: "0.5"
q_val_white: "0.1"
consistency: "0.5"
mESC_CTCF-auxin-3hr_microc_Hsieh-2022_GSE178982_mm10_2nkb:
file: "/nfs/turbo/umms-minjilab/downloaded_data/mESC_CTCF-auxin-3hr_microc_Hsieh-2022_GSE178982_mm10.hic"
genome: "mm10"
norm: "VC_SQRT"
res: "20000"
exp: "hic"
win: "5000000"
chroms: "all"
root_within: "5"
q_val: "0.5"
q_val_white: "0.1"
consistency: "0.5"
mESC_RAD21-auxin-3hr_microc_Hsieh-2022_GSE178982_mm10_2nkb:
file: "/nfs/turbo/umms-minjilab/downloaded_data/mESC_RAD21-auxin-3hr_microc_Hsieh-2022_GSE178982_mm10.hic"
genome: "mm10"
norm: "NONE"
res: "20000"
exp: "hic"
win: "5000000"
chroms: "all"
root_within: "5"
q_val: "0.5"
q_val_white: "0.1"
consistency: "0.5"
mESC_YY1-auxin-3hr_microc_Hsieh-2022_GSE178982_mm10_2nkb:
file: "/nfs/turbo/umms-minjilab/downloaded_data/mESC_YY1-auxin-3hr_microc_Hsieh-2022_GSE178982_mm10.hic"
genome: "mm10"
norm: "VC_SQRT"
res: "20000"
exp: "hic"
win: "5000000"
chroms: "all"
root_within: "5"
q_val: "0.5"
q_val_white: "0.1"
consistency: "0.5"
mESC_WAPL-auxin-3hr_microc_Hsieh-2022_GSE178982_mm10_2nkb:
file: "/nfs/turbo/umms-minjilab/downloaded_data/mESC_WAPL-auxin-3hr_microc_Hsieh-2022_GSE178982_mm10.hic"
genome: "mm10"
norm: "VC_SQRT"
res: "20000"
exp: "hic"
win: "5000000"
chroms: "all"
root_within: "5"
q_val: "0.5"
q_val_white: "0.1"
consistency: "0.5"
